# JointMap identified SERPINA3^+^ chondrocytes as a therapeutic target for osteoarthritis

**DOI:** 10.1101/2025.09.09.675251

**Authors:** Haoda Wu, Wenqiang Yan, Mengze Sun, Yifei Fan, Shaowei Jia, Junyan Wang, Boyang Xu, Boyun Lu, Yuqing Du, Long Chen, Jian Lin, Jin Cheng, Yingfang Ao, Xiaoqing Hu

## Abstract

**Background:** Osteoarthritis (OA) is a prevalent degenerative joint disease that affects nearly half of the population aged over 65. Recent single-cell transcriptional studies have identified heterogeneous OA-specific chondrocyte subtypes, yet a unified subtype-classification remains incomplete.

**Methods:** In this study, we integrated a total of 545,946 cells to develop ‘JointMap’, an interspecies atlas. The chondrocyte subtypes were analyzed using machine learning algorithms were validated via human samples, animal models, and in vitro cell culture. We performed KAS-seq and analyzed the spatial characters for JointMap.

**Results:** Based on clinical diagnosis and cross-omic indexes, we identified a novel OA-elevated chondrocyte subtype, SERPINA3^+^ chondrocytes. Notably, we uncovered their upregulated chondrogenesis function and intercellular communication patterns as potential therapeutic targets.

**Conclusions:** In summary, JointMap provides a unified framework for the systematic annotation of chondral tissues across species and helps in the identification of druggable networks for articular diseases.
