## Supplementary text and tables for "JointMap identified SERPINA3^+^ chondrocytes as a therapeutic target for osteoarthritis": Table S1.xlsx

### Sheet: Single-cell
	Accession number	Species	Disease	Structure	Structure_Detail	Sample	Web	Paper
	EMTAB8813H	Human	Normal	Forelimb, Hindlimb	Hindlimb_Middle, Hindlimb_WholeLimb, Hindlimb_Proximal, Forelimb_Distal, Forelimb_Middle, Forelimb_Proximal, Hindlimb_Distal, Hindlimb_Thigh	5386STDY7557335, WSSS_THYst8796440, WSSS_THYst9384958, WSSS_THYst9384957, WSSS_THYst9384954, 5478STDY7980348, 5386STDY7557336, 5386STDY7557337, WSSS_THYst9384955, FCAImmP7536758, 5478STDY7652318, WSSS_THYst8796441, 5478STDY7980349, FCAImmP7536759, WSSS_THYst8796438, 5386STDY7537944, WSSS_THYst9384953, WSSS_THYst9384956, 5478STDY7717492, 5478STDY7717491, 5478STDY7935102, WSSS_THYst8796439, 5478STD…	A human embryonic limb cell atlas resolved in space and time - PubMed (nih.gov)	A human embryonic limb cell atlas resolved in space and time
	EMTAB8813M	Mouse	Normal	Hindlimb, Forelimb	Hindlimb_WholeLimb, Hindlimb_Middle, Hindlimb_Distal, Hindlimb_Proximal, Forelimb_Middle, Forelimb_Proximal, Forelimb_Distal, Forelimb_WholeLimb	GSM4227227, GSM4227224, GSM4227226, GSM4227225, WSSS_THYst9807820, WSSS_THYst9807815, WSSS_THYst9807810, 1_e13_5, WSSS_THYst9807814, WSSS_THYst9807819, WSSS_THYst9807811, WSSS_THYst9807809, WSSS_THYst9807817, WSSS_THYst9807818, WSSS_THYst9807808, 4_e12, WSSS_THYst9807812, 8_e15_whole, 7_e10_5, 13_e14, WSSS_THYst9807813, 5_e13, 6_e15, 10_e15_mid, GSM4498677, 11_e15_dist, WSSS_THYst9807816, 9_e15_p…	A human embryonic limb cell atlas resolved in space and time - PubMed (nih.gov)	A human embryonic limb cell atlas resolved in space and time
	GSE133449	Human	Osteoarthritis, Normal	Meniscus	Meniscus	Mixed_sample__Osteoarthritis, Mixed_sample__Healthy	Single-cell RNA-seq analysis identifies meniscus progenitors and reveals the progression of meniscus degeneration - PubMed (nih.gov)	Single-cell RNA-seq analysis identifies meniscus progenitors and reveals the progression of meniscus degeneration
	GSE152805	Human	Osteoarthritis	synovial membrane, Articular cartilage	synovial membrane, medial tibiae, outer lateral tibiae	GSM4626765, GSM4626769, GSM4626770, GSM4626767, GSM4626764, GSM4626768, GSM4626771, GSM4626763, GSM4626766	Synovial cell cross-talk with cartilage plays a major role in the pathogenesis of osteoarthritis - PubMed (nih.gov)	Synovial cell cross‑talk with cartilage plays a major role in the pathogenesis of osteoarthritis
	GSE160756	Human	Normal	Intervertebral disc - annulus fibrosus, Intervertebral disc - nucleus pulposus	Intervertebral disc - annulus fibrosus, Intervertebral disc - nucleus pulposus	hNP_4, hNP_2, hNP_5, hAF, hNP_1, hNP_3	Spatially defined single-cell transcriptional profiling characterizes diverse chondrocyte subtypes and nucleus pulposus progenitors in human intervertebral discs - PubMed (nih.gov)	Spatially defined single-cell transcriptional profiling characterizes diverse chondrocyte subtypes and nucleus pulposus progenitors in human intervertebral discs
	GSE162033	Mouse	Normal, Sox9 dificient	Distal femur and proximal tibial epiphyses	Distal femur and proximal tibial epiphyses	WT-P13, Sox9flAcanCreER-P13, WT-P19, Sox9flAcanCreER-P19	SOX9 keeps growth plates and articular cartilage healthy by inhibiting chondrocyte dedifferentiation/osteoblastic redifferentiation - PubMed (nih.gov)	SOX9 keeps growth plates and articular cartilage healthy by inhibiting chondrocyte
	GSE169454	Human	Normal, Osteoarthritis	Knee, Hip	Knee, Hip	Normal1, Normal2, Normal3, OA1, OA3, OA2, OA4	14-3-3 epsilon is an intracellular component of TNFR2 receptor complex and its activation protects against osteoarthritis - PubMed (nih.gov)	14-3- 3 epsilon is an intracellular component of TNFR2 receptor complex and its activation protects against osteoarthritis
	GSE184403	Zebrafish	Normal	Jaw joints	Jaw joints	Trps1_Lineage	Regeneration of Jaw Joint Cartilage in Adult Zebrafish - Search Results - PubMed (nih.gov)	Regeneration of jaw joint cartilage in adult zebrafish
	GSE216578	Human	Normal	Talus	Talus	ATa201112, ATa_200106_2, ATa_200106_1, ATa210130, ATa_210108	Single-cell RNA sequence presents atlas analysis for chondrocytes in the talus and reveals the potential mechanism in coping with mechanical stress - PubMed (nih.gov)	Single-cell RNA sequence presents atlas analysis for chondrocytes in the talus and reveals the potential mechanism in coping with mechanical stress
	HRA001986	Human	Normal, Degenerated	Meniscus	Inner meniscus, Outer meniscus	B1inner, B2outer, E1inner, D2outer, F10outer, G11outer, C1inner, A1outer, F9inner, E2outer, A2inner	Cellular features of localized microenvironments in human meniscal degeneration: a single-cell transcriptomic study - PubMed (nih.gov)	Cellular features of localized microenvironments in human meniscal degeneration: a single-cell transcriptomic study
	HRA002569	Human	Normal, Osteoarthritis	Knee	Knee	HRR692730, HRR692731	Single cell RNA-seq analysis identifies ferroptotic chondrocyte cluster and reveals TRPV1 as an anti-ferroptotic target in osteoarthritis - PubMed (nih.gov)	Single cell RNA-seq analysis identifies ferroptotic chondrocyte cluster and reveals TRPV1 as an anti-ferroptotic target in osteoarthritis
	HRA003541	Human	Relapse RA, Sustained remission RA	Synovial tissue	Synovial tissue	4, 5, 2, 3, 1	Role and Therapeutic Potential for Targeting Fibroblast Growth Factor 10/FGFR1 in Relapsed Rheumatoid Arthritis - PubMed (nih.gov)	Role and therapeutic potential for targeting fibroblast growth factor 10FGFR1 in relapsed rheumatoid arthritis
	YWQD	Sheep	Regenerative, Normal	Meniscus	Meniscus	Sheep___Regenerative, Dog___Native	Exercise Induced Endothelial Mesenchymal Transition (EndMT) Facilitates Meniscal Fibrocartilage Regeneration - Yan - 2024 - Advanced Science - Wiley Online Library	Exercise induced endothelial mesenchymal transition (EndMT) facilitates meniscal fibrocartilage regeneration
	YWQS	Dog	Regenerative, Normal	Meniscus	Meniscus	Dog___Regenerative, Sheep___Native	Vascular Smooth Muscle Cells Transdifferentiate into Chondrocyte-Like Cells and Facilitate Meniscal Fibrocartilage Regeneration | Research	Vascular Smooth Muscle Cells Transdifferentiate into Chondrocyte-Like Cells and Facilitate Meniscal Fibrocartilage Regeneration

### Sheet: Multi-omic data
	Omics	Species	Description	Web	Paper
	GWAS	Human	"GWAS_OA" indexes were created based on the OA effector genes and their corresponding scores from the GWAS analysis based on 1,962,069 individuals (the "Supplementary Table 29: Effector genes and membership of highlighted pathways" in the original paper.	https://www.nature.com/articles/s41586-025-08771-z	Translational genomics of osteoarthritis in 1,962,069 individuals
	ATAC-seq	Human	Samples from the knee joints of patients with osteoarthritis. "ATACseq_OA" indexes were created based on the ATAC-seq robust peak information (the "table S3" in the original paper).	https://www.nature.com/articles/s41598-018-33779-z	Chromatin accessibility landscape of articular knee cartilage reveals aberrant enhancer regulation in osteoarthritis
	ATAC-seq	Mouse	Samples from the knee joints of patients with osteoarthritis and mouse tissue. "ATACseq_Growth_plate_chondrocyte" and "ATACseq_Articular_chondrocyte" indexes were created based on the targeted motif testing – growth plate/articular chondrocyte differentially accessible peaks (the "supplementary file 3f" in the original paper).	https://elifesciences.org/articles/79925#s4	Lineage-specific differences and regulatory networks governing human chondrocyte development
	ATAC-seq	Mouse	Samples from the fetal chondrocytes isolated from mice bearing a Col2a1 fluorescent regulatory sensor. "ATACseq_Chondral_topologically_associating_domain" indexes were created based on the list of chondrogenic genes located in chondral topologically associating domains (the "supplementary data 8" in the original paper).	https://www.nature.com/articles/s41467-024-49203-2https://www.nature.com/articles/s41467-024-49203-2	Pre-hypertrophic chondrogenic enhancer landscape of limb and axial skeleton development
	ATAC-seq	Mouse	Samples from the primary hyaline chondrocytes isolated from uncalcified cartilage in knee joints of newborn mice. "ATACseq_P0_vs_P8" indexes were created based on the chromatin landscape modifications in late-dedifferentiated (P0 vs. P8) chondrocytes (the "GSE193743_processed_data-4.csv.gz" in the original paper).	https://www.nature.com/articles/s41413-022-00209-w	A high-resolution route map reveals distinct stages of chondrocyte dedifferentiation for cartilage regeneration
	LC-MS	Human	Samples from the severely damaged region were classified into the grade 4 cartilage. "LCMS_G4_vs_G1_cartilage" and "Trascriptome_G4_vs_G1_cartilage" indexes were created based on the differential gene expression and relative protein quantification of G4 cartilage comparing to G1 (the "supplementary table 1 and 3" in the original paper).	https://www.sciencedirect.com/science/article/pii/S106345842200927X?via%3Dihub	Dysregulated energy metabolism impairs chondrocyte function in osteoarthritis
	LC-MS	Mouse	Samples from the knee cartilage from male and female young, middle-aged, and aged C57/BL6 mice. "LCMS_Aged_Female_Chondrocyte" and "LCMS_Aged_Male_Chondrocyte" indexes were created based on the abundance comparation between aged and young samples (the "Gabby_OTE_TMT16-frac-mouse-knee_20201117_proteins.xlsx" in the original paper).	https://www.nature.com/articles/s41467-022-35359-2	Age-related matrix stiffening epigenetically regulates α-Klotho expression and compromises chondrocyte integrity
	Abbreviation		Full name
	ATAC-seq		Assay for transposase-accessible chromatin with high throughput sequencing
	LC-MS		Liquid chromatography-mass spectrometry
